# Contact-dependent regulation of UV-B/C-induced cell fate by neighbouring intact cells

**DOI:** 10.64898/2026.02.11.704850

**Authors:** Jelena Budimir, Nikola Pavlović, Andrea Gelemanović, Vanda Juranić-Lisnić, Swetlana Sperling, Milena Ninković, Miroslav Radman, Katarina Trajkovic

## Abstract

High-energy UV light from the UV-B and UV-C ranges induces severe cellular damage that leads to oxidative stress, cellular senescence, and apoptosis. Most studies of such UV-induced phenotypes have been performed in homogeneous cell cultures where all cells were subjected to comparable levels of damage. However, in physiological conditions, UV exposure generates heterogeneous cell populations in which damaged cells coexist with intact neighbors. How such cellular context influences UV-induced outcomes remains insufficiently understood.

Here, we examined the effects of intact neighbouring cells on mammalian cells exposed to combined UV-B and UV-C radiation. We show that the presence of intact cells enhances apoptotic progression and clearance of cells treated with high doses of UV, while having little effect the cells exposed to low and moderate doses. Transcriptomic profiling revealed that UV-treated cells grown in co-culture with intact neighbours exhibit a markedly attenuated transcriptional response to UV exposure, including reduced activation of oxidative stress and reparatory pathways, compared to UV-treated cells grown in monoculture.

These effects required direct cell–cell contact and were not mediated by diffusible factors, gap junctions, or tunneling nanotubes. Instead, co-culture conditions were associated with extensive changes in ligand–receptor gene expression profiles, indicating altered intercellular communication in response to UV damage.

Our findings demonstrate that UV-induced cellular outcomes are strongly shaped by the surrounding cellular environment and identify a contact-dependent, non-cell-autonomous layer of regulation that influences the resolution of UV-induced damage. These results have implications for understanding tissue-level responses to UV exposure in photodamage, photoaging, and disease contexts.
