## Supplementary material for "Contact-dependent regulation of UV-B/C-induced cell fate by neighbouring intact cells": Table S5

### Sheet: Title
Article title: Contact-dependent regulation of UV-B/C-induced cell fate by neighbouring intact cells
Authors: Jelena Budimir, Nikola Pavlović, Andrea Gelemanović, Vanda Juranić-Lisnić, Milena Ninković, Swetlana Sperling, Miroslav Radman, Katarina Trajkovic
Table S5 ICELLNET communication score of ligand-receptor genes from and to the test cells and cells in monoculture/co-culture

### Sheet: ICELLNET communication score
Ligand / Receptor	test ↓ mono	test ↓ co	test ↑ mono	test ↑ co	Family
ADAM17 / ITGA5 + ITGB1	31.695	49.4761	33.2236	56.3558	ECM interaction
ADAM9 / ITGA1 + ITGB1	17.0303	48.3706	16.2189	46.1409	ECM interaction
ADAM9 / ITGA3 + ITGB1	23.8684	36.0643	22.0556	44.1127	ECM interaction
ADAM9 / ITGA6 + ITGB1	15.3957	40.6982	14.1311	42.9268	ECM interaction
ADAM9 / ITGAV + ITGB1	24.4678	47.9133	19.4712	51.7585	ECM interaction
ADAM9 / ITGAV + ITGB5	32.4898	51.5962	28.2634	61.4629	ECM interaction
ADM / CALCR + RAMP2	0	4.17676	12.8853	0	Other
ADM / CALCRL + RAMP3	0	10.9786	6.00891	0	Other
AMH / AMHR2 + ACVR1	31.5763	18.0197	24.5848	11.1105	Cytokine
AMH / AMHR2 + BMPR1A	20.6703	16.842	16.6166	10.3755	Cytokine
ANG / PLXNB2	49.9993	31.3127	25.357	47.8783	Growth factor
ANGPT2 / ITGA5 + ITGB1	18.5497	12.6649	45.6958	0	Cell adhesion
ANGPT2 / TEK	3.76772	2.982	22.9328	0	Growth factor
ANGPTL3 / ITGAV + ITGB3	19.3721	7.34436	29.5713	3.6613	Cell adhesion
ANXA2 / TLR2	13.2295	38.0741	19.3698	26.4836	Innate immune
APLP2 / PLXNA4	29.766	55.7929	39.7021	58.595	Other
APOE / LDLR	5.28137	8.03516	8.19647	3.10363	Other
APOE / LSR	8.90898	3.34468	11.8221	1.02781	Other
APOE / SCARB1	12.3795	5.23844	25.1789	2.21772	Other
APP / CD74	17.9367	9.11731	0	2.69174	Other
APP / PLXNA4	51.3397	57.2409	56.8477	54.7003	Other
APP / TNFRSF21	50.378	65.2298	48.0966	62.7847	Cytokine
BGN / FGFR3	25.992	34.6895	24.6848	19.2177	Growth factor
BGN / TLR2	11.8565	46.968	19.8525	33.9195	Innate immune
BGN / TLR4	5.67188	39.6713	16.319	21.8634	Innate immune
BMP6 / ACVR1 + ACVR2A	9.77347	34.487	9.99104	38.1628	Cytokine
BMP6 / ACVR1 + ACVR2B	9.77347	34.487	9.99104	38.1628	Cytokine
BMP6 / ACVR1 + BMPR2	9.77347	34.487	9.99104	38.1628	Cytokine
BMP6 / BMPR1A + ACVR2A	4.18812	30.1266	4.56416	33.2805	Cytokine
BMP6 / BMPR1A + ACVR2B	4.18812	30.1266	4.56416	33.2805	Cytokine
BMP6 / BMPR1A + BMPR2	4.18812	30.1266	4.56416	33.2805	Cytokine
C4A / NRP1	14.1411	14.3215	20.3828	6.9032	Innate immune
CADM1 / CADM1	13.1432	22.6552	13.1432	22.6552	Cell adhesion
CADM1 / NECTIN3	15.735	30.6903	13.4839	29.3235	Other
CALR / ITGA3	49.8231	25.4803	48.4144	30.5997	Cell adhesion
CCL16 / CCR8	0.706021	0	2.40531	3.4802	Chemokine
CCL16 / HRH4	1.63435	0	0	6.75597	Chemokine
CCL27 / CCR10	38.6996	24.1761	53.4396	17.9216	Chemokine
CCL28 / CCR10	6.18142	4.65485	25.1139	8.44749	Chemokine
CCL28 / CCR3	4.98049	0	0	0	Chemokine
CCL5 / CCR3	2.79664	0	0	0	Chemokine
CCL5 / GPR75	1.13513	2.83564	14.5248	1.44737	Other
CCL5 / SDC1	4.54486	15.7047	39.3049	5.0404	Cell adhesion
CCL5 / SDC4	3.56054	17.6875	27.9051	4.42266	Cell adhesion
CCN1 / SDC4	9.7701	13.5829	2.94112	27.0874	Cell adhesion
CD44 / CSPG4	37.2484	40.2893	39.3876	62.1383	Other
CD47 / SIRPA	30.7978	53.7116	27.5438	54.9033	Other
CD80 / CD28	1.46337	9.89689	8.11043	13.9548	Checkpoint
CDH1 / ITGB1 + ITGA2	0	2.54072	5.24081	2.8716	Cell adhesion
CDH1 / ITGB7 + ITGAE	0	1.02773	5.94356	1.14102	Cell adhesion
CELSR2 / CELSR2	1.61995	49.5759	1.61995	49.5759	Other
CELSR3 / CELSR3	42.0845	57.075	42.0845	57.075	Other
CHL1 / CHL1	5.02191	22.5787	5.02191	22.5787	Other
COL10A1 / ITGB1 + ITGA1	8.45141	9.24817	17.282	0	ECM interaction
COL10A1 / ITGB1 + ITGA10	10.793	8.24759	20.0138	0	ECM interaction
COL10A1 / ITGB1 + ITGA11	10.793	8.24759	20.0138	0	ECM interaction
COL10A1 / ITGB1 + ITGA2	4.3236	3.29139	7.73644	0	ECM interaction
COL11A2 / ITGB1 + ITGA1	8.80002	7.52754	8.10841	7.337	ECM interaction
COL11A2 / ITGB1 + ITGA10	11.2382	6.71312	9.39011	6.81993	ECM interaction
COL11A2 / ITGB1 + ITGA11	11.2382	6.71312	9.39011	6.81993	ECM interaction
COL11A2 / ITGB1 + ITGA2	4.50194	2.67903	3.6298	2.85164	ECM interaction
COL12A1 / ITGB1 + ITGA1	24.4086	24.6852	29.4563	11.5602	ECM interaction
COL12A1 / ITGB1 + ITGA10	31.1713	22.0145	34.1125	10.7454	ECM interaction
COL12A1 / ITGB1 + ITGA11	31.1713	22.0145	34.1125	10.7454	ECM interaction
COL12A1 / ITGB1 + ITGA2	12.487	8.78537	13.1864	4.49304	ECM interaction
COL16A1 / ITGB1 + ITGA1	23.9348	29.0622	21.9437	26.4977	ECM interaction
COL16A1 / ITGB1 + ITGA10	30.5664	25.9179	25.4123	24.6302	ECM interaction
COL16A1 / ITGB1 + ITGA11	30.5664	25.9179	25.4123	24.6302	ECM interaction
COL16A1 / ITGB1 + ITGA2	12.2447	10.3431	9.82326	10.2987	ECM interaction
COL17A1 / ITGB1 + ITGA1	23.2219	39.9765	20.391	37.1468	ECM interaction
COL17A1 / ITGB1 + ITGA10	29.6558	35.6513	23.6142	34.5289	ECM interaction
COL17A1 / ITGB1 + ITGA11	29.6558	35.6513	23.6142	34.5289	ECM interaction
COL17A1 / ITGB1 + ITGA2	11.8799	14.2275	9.12821	14.4377	ECM interaction
COL18A1 / ITGB1 + ITGA1	30.0674	37.1426	29.5179	30.0151	ECM interaction
COL18A1 / ITGB1 + ITGA10	38.398	33.1241	34.1838	27.8998	ECM interaction
COL18A1 / ITGB1 + ITGA11	38.398	33.1241	34.1838	27.8998	ECM interaction
COL18A1 / ITGB1 + ITGA2	15.382	13.2189	13.2139	11.6658	ECM interaction
COL1A1 / DDR1	27.1346	22.4699	28.7069	24.9273	ECM interaction
COL1A1 / DDR2	20.4476	24.7537	19.9328	18.9685	ECM interaction
COL1A1 / ITGB1 + ITGA1	15.8186	22.4964	16.3812	19.141	ECM interaction
COL1A1 / ITGB1 + ITGA10	20.2014	20.0625	18.9705	17.7921	ECM interaction
COL1A1 / ITGB1 + ITGA11	20.2014	20.0625	18.9705	17.7921	ECM interaction
COL1A1 / ITGB1 + ITGA2	8.09251	8.0064	7.33316	7.43947	ECM interaction
COL20A1 / ITGB1 + ITGA1	10.4118	26.664	11.7768	22.1802	ECM interaction
COL20A1 / ITGB1 + ITGA10	13.2966	23.7792	13.6383	20.6171	ECM interaction
COL20A1 / ITGB1 + ITGA11	13.2966	23.7792	13.6383	20.6171	ECM interaction
COL20A1 / ITGB1 + ITGA2	5.32652	9.48963	5.27196	8.62069	ECM interaction
COL22A1 / ITGB1 + ITGA1	5.90796	22.1549	0.8415	6.66211	ECM interaction
COL22A1 / ITGB1 + ITGA10	7.54485	19.7579	0.974516	6.1926	ECM interaction
COL22A1 / ITGB1 + ITGA11	7.54485	19.7579	0.974516	6.1926	ECM interaction
COL22A1 / ITGB1 + ITGA2	3.02241	7.88485	0.376704	2.58933	ECM interaction
COL2A1 / DDR1	26.1787	16.122	36.4678	15.6003	ECM interaction
COL2A1 / ITGB1 + ITGA1	15.2613	16.141	20.8098	11.9791	ECM interaction
COL2A1 / ITGB1 + ITGA10	19.4897	14.3947	24.0992	11.1348	ECM interaction
COL2A1 / ITGB1 + ITGA11	19.4897	14.3947	24.0992	11.1348	ECM interaction
COL2A1 / ITGB1 + ITGA2	7.80741	5.74454	9.31567	4.65585	ECM interaction
COL4A1 / ADGRG6	16.3316	45.6231	19.1146	31.8458	ECM interaction
COL4A1 / DDR1	34.3702	37.5977	37.9126	33.9181	ECM interaction
COL4A1 / ITGB1 + ITGA1	20.0367	37.6421	21.6343	26.0448	ECM interaction
COL4A1 / ITGB1 + ITGA10	25.5882	33.5695	25.054	24.2093	ECM interaction
COL4A1 / ITGB1 + ITGA11	25.5882	33.5695	25.054	24.2093	ECM interaction
COL4A1 / ITGB1 + ITGA2	10.2504	13.3967	9.68475	10.1227	ECM interaction
COL4A2 / ADGRG6	4.55623	33.1425	20.1381	18.09	ECM interaction
COL4A2 / DDR1	9.58871	27.3124	39.9426	19.2671	ECM interaction
COL4A2 / ITGB1 + ITGA1	5.5899	27.3447	22.7927	14.7947	ECM interaction
COL4A2 / ITGB1 + ITGA10	7.13867	24.3862	26.3955	13.7521	ECM interaction
COL4A2 / ITGB1 + ITGA11	7.13867	24.3862	26.3955	13.7521	ECM interaction
COL4A2 / ITGB1 + ITGA2	2.8597	9.73189	10.2033	5.75021	ECM interaction
COL5A3 / DDR1	14.3035	13.5538	29.9651	12.0421	ECM interaction
COL5A3 / ITGB1 + ITGA1	8.33848	13.5698	17.0991	9.24682	ECM interaction
COL5A3 / ITGB1 + ITGA10	10.6488	12.1017	19.802	8.59515	ECM interaction
COL5A3 / ITGB1 + ITGA11	10.6488	12.1017	19.802	8.59515	ECM interaction
COL5A3 / ITGB1 + ITGA2	4.26583	4.82945	7.65456	3.59392	ECM interaction
COL6A1 / DDR1	23.0783	34.2972	20.9666	26.286	ECM interaction
COL6A1 / ITGB1 + ITGA1	13.4539	34.3378	11.9643	20.1843	ECM interaction
COL6A1 / ITGB1 + ITGA10	17.1815	30.6227	13.8555	18.7618	ECM interaction
COL6A1 / ITGB1 + ITGA11	17.1815	30.6227	13.8555	18.7618	ECM interaction
COL6A1 / ITGB1 + ITGA2	6.88276	12.2207	5.3559	7.84495	ECM interaction
COL6A2 / DDR1	6.16965	22.1689	5.30006	8.38385	ECM interaction
COL6A2 / ITGB1 + ITGA1	3.5967	22.1951	3.0244	6.43774	ECM interaction
COL6A2 / ITGB1 + ITGA10	4.59322	19.7937	3.50247	5.98404	ECM interaction
COL6A2 / ITGB1 + ITGA11	4.59322	19.7937	3.50247	5.98404	ECM interaction
COL6A2 / ITGB1 + ITGA2	1.84001	7.89914	1.3539	2.50213	ECM interaction
COL6A3 / DDR1	16.8331	41.2032	16.6755	44.6069	ECM interaction
COL6A3 / ITGB1 + ITGA1	9.81311	41.2519	9.51563	34.2525	ECM interaction
COL6A3 / ITGB1 + ITGA10	12.532	36.7888	11.0198	31.8385	ECM interaction
COL6A3 / ITGB1 + ITGA11	12.532	36.7888	11.0198	31.8385	ECM interaction
COL6A3 / ITGB1 + ITGA2	5.02022	14.6814	4.25975	13.3128	ECM interaction
COL7A1 / ITGB1 + ITGA1	26.8062	34.0903	23.7264	28.6218	ECM interaction
COL7A1 / ITGB1 + ITGA10	34.2333	30.402	27.4769	26.6047	ECM interaction
COL7A1 / ITGB1 + ITGA11	34.2333	30.402	27.4769	26.6047	ECM interaction
COL7A1 / ITGB1 + ITGA2	13.7136	12.1326	10.6213	11.1243	ECM interaction
COL8A1 / DDR1	10.6484	39.4671	9.0764	46.9009	ECM interaction
COL8A1 / ITGB1 + ITGA1	6.20767	39.5138	5.17931	36.014	ECM interaction
COL8A1 / ITGB1 + ITGA10	7.9276	35.2387	5.998	33.4759	ECM interaction
COL8A1 / ITGB1 + ITGA11	7.9276	35.2387	5.998	33.4759	ECM interaction
COL8A1 / ITGB1 + ITGA2	3.17574	14.0628	2.31856	13.9974	ECM interaction
COL8A2 / ITGB1 + ITGA1	12.1309	20.86	7.68607	31.833	ECM interaction
COL8A2 / ITGB1 + ITGA10	15.492	18.6031	8.90101	29.5895	ECM interaction
COL8A2 / ITGB1 + ITGA11	15.492	18.6031	8.90101	29.5895	ECM interaction
COL8A2 / ITGB1 + ITGA2	6.20596	7.42399	3.44073	12.3724	ECM interaction
COL9A2 / ITGB1 + ITGA1	0	3.12856	6.47231	6.11976	ECM interaction
COL9A2 / ITGB1 + ITGA10	0	2.79008	7.49539	5.68847	ECM interaction
COL9A2 / ITGB1 + ITGA11	0	2.79008	7.49539	5.68847	ECM interaction
COL9A2 / ITGB1 + ITGA2	0	1.11344	2.89738	2.37854	ECM interaction
COL9A3 / ITGB1 + ITGA1	3.46221	14.1634	4.75082	8.69508	ECM interaction
COL9A3 / ITGB1 + ITGA10	4.42146	12.631	5.50178	8.08229	ECM interaction
COL9A3 / ITGB1 + ITGA11	4.42146	12.631	5.50178	8.08229	ECM interaction
COL9A3 / ITGB1 + ITGA2	1.7712	5.04071	2.12674	3.37948	ECM interaction
CSF1 / CSF1R	5.46293	7.90235	5.90798	15.8221	Cytokine
CSPG4 / ITGA2 + ITGB1	14.6538	21.0609	10.8172	14.5036	Cell adhesion
CSPG4 / ITGA3 + ITGB1	40.1452	44.1214	32.8599	35.676	Cell adhesion
CXCL10 / CCR3	1.27564	0	0	0	Chemokine
CXCL10 / CXCR3	0.446262	1.03724	0	9.30805	Chemokine
CXCL11 / ACKR3	1.73113	0	0	6.73084	Chemokine
CXCL11 / CCR3	10.0456	0	0	0	Chemokine
CXCL11 / CXCR3	3.51432	0	0	9.30805	Chemokine
CXCL16 / CXCR6	33.7719	0	16.0046	15.9272	Chemokine
DCN / MET	10.5809	28.8414	14.0725	20.2676	Growth factor
DCN / TLR2	6.76263	42.5758	12.1095	34.4258	Innate immune
DCN / TLR4	3.23508	35.9615	9.9542	22.1898	Innate immune
DLL3 / NOTCH2	11.8111	26.0464	16.1249	6.65681	Notch pathway
DLL3 / NOTCH3	1.5521	2.42512	14.1497	0	Notch pathway
DLL3 / NOTCH4	12.894	16.2336	28.8603	4.7498	Notch pathway
DSC1 / DSG3	4.50811	4.51022	3.21054	6.84816	Cell adhesion
EBI3 + IL12A / IL6ST + IL12RB2	1.95269	9.50647	4.21034	2.70911	Cytokine
EBI3 + IL27 / IL27RA + IL6ST	6.74581	11.133	6.34766	5.35866	Cytokine
EFNA1 / EPHA1	6.83173	0	5.00448	0	Growth factor
EFNA1 / EPHA2	8.46941	46.632	6.36614	46.4331	Growth factor
EFNA1 / EPHA5	14.3239	21.2619	5.41254	34.7844	Growth factor
EFNA2 / EPHA1	8.12867	0	9.45553	0	Growth factor
EFNA2 / EPHA2	10.0772	49.4363	12.0283	46.8702	Growth factor
EFNA2 / EPHA5	17.0431	22.5406	10.2265	35.1119	Growth factor
EFNA3 / EPHA1	13.08	0	10.257	0	Growth factor
EFNA3 / EPHA2	16.2154	33.8034	13.0478	53.4799	Growth factor
EFNA3 / EPHA5	27.4243	15.4127	11.0933	40.0634	Growth factor
EFNA4 / EPHA1	6.91258	0	4.17584	0	Growth factor
EFNA4 / EPHA2	8.56964	42.5669	5.31203	46.6983	Growth factor
EFNA4 / EPHA5	14.4934	19.4085	4.51633	34.9831	Growth factor
EFNA5 / EPHA1	7.64024	0	6.90071	0	Growth factor
EFNA5 / EPHA2	9.47174	48.2672	8.77831	45.1574	Growth factor
EFNA5 / EPHA5	16.019	22.0075	7.46339	33.8287	Growth factor
EFNB2 / EPHB4	7.18482	6.09123	1.93675	22.4659	Growth factor
EFNB3 / EPHB4	0	2.93676	16.6298	6.99742	Growth factor
EGF / ERBB2 + ERBB3	4.12027	14.1832	13.5106	6.0531	Growth factor
EGF / ERBB2 + ERBB4	6.33916	13.979	20.1732	6.48357	Growth factor
EGF / ERBB3	2.67805	14.3903	9.0484	5.65122	Growth factor
ESAM / ESAM	1.58537	1.02411	1.58537	1.02411	Cell adhesion
F13A1 / ITGB1 + ITGA5	0	0	0	26.7534	Cell adhesion
F13A1 / ITGB1 + ITGA9	0	0	0	7.40896	Cell adhesion
FAM3C / LIFR	13.7331	47.0134	12.4522	57.8573	Cytokine
FBN1 / ITGA5 + ITGB1	6.01559	26.8906	38.8381	16.3786	Cell adhesion
FBN1 / ITGAV + ITGB3	6.83044	30.0248	32.229	19.3963	Cell adhesion
FCER2 / CD47 + ITGAV + ITGB3	22.8266	13.5405	15.9927	10.9611	Cell adhesion
FCER2 / CDH2	18.7637	15.1759	15.9611	10.7618	Other
FCER2 / FGFR2	2.33875	4.96836	3.90503	3.6808	Growth factor
FCER2 / ITGAV + ITGB3	23.7826	14.2253	13.7154	11.5883	Cell adhesion
FCER2 / ITGAV + ITGB5	28.0706	13.7917	19.2046	11.4029	Cell adhesion
FGF21 / FGFR3	23.3064	25.548	12.7574	19.2141	Growth factor
FGF22 / FGFR2	2.05056	10.0047	4.12726	6.60903	Growth factor
FGF22 / FGFRL1	24.3945	10.5916	25.0156	10.3984	Growth factor
FGF7 / FGFR2	2.61875	2.07021	1.00063	2.72173	Growth factor
FGF7 / NRP1	12.7006	5.51304	2.82256	6.37115	Growth factor
FGF8 / FGFR2	1.37625	0.741805	3.2675	0	Growth factor
FGF8 / FGFR3	7.64718	1.75518	8.10641	0	Growth factor
FGF8 / FGFR4	3.26083	0.851668	3.39279	0	Growth factor
FGF8 / FGFRL1	16.3725	0.785325	19.8045	0	Growth factor
FLRT1 / ADGRL1	5.75127	6.633	42.8277	2.8091	Other
FLRT2 / ADGRL1	15.8768	25.5247	9.9083	28.333	Other
FLRT3 / ADGRL1	11.0961	39.36	3.52047	38.3067	Other
FLRT3 / ADGRL2	1.77037	30.7938	1.02424	34.2016	Other
FN1 / ITGA2B + ITGB3	18.24	8.69353	19.808	4.14553	ECM interaction
FN1 / ITGAV + ITGB3	26.2671	28.7583	27.7306	20.5622	ECM interaction
FN1 / ITGB1 + ITGA3	22.7761	19.4885	30.3004	14.5217	ECM interaction
FN1 / ITGB1 + ITGA4	20.7535	23.3107	25.804	14.1189	ECM interaction
FN1 / ITGB1 + ITGA5	23.1335	25.7562	33.4172	17.3631	ECM interaction
FN1 / ITGB1 + ITGA8	9.1945	22.4509	6.56687	13.9462	ECM interaction
FN1 / ITGB1 + ITGA9	8.02982	13.2679	11.4701	4.80844	ECM interaction
FN1 / ITGB1 + ITGAV	23.3481	25.8916	26.7499	17.0386	ECM interaction
FN1 / ITGB6 + ITGAV	11.6237	20.2767	15.2747	14.7611	ECM interaction
FN1 / ITGB7 + ITGA4	10.4583	3.76294	11.3122	2.34577	ECM interaction
FSTL1 / DIP2A	17.254	46.692	20.7441	58.7119	Other
GDF11 / ACVR1B + ACVR2A	7.8816	44.2133	8.71771	39.3879	Cytokine
GDF11 / ACVR1B + ACVR2B	7.8816	44.2133	8.71771	39.3879	Cytokine
GDF11 / TGFBR1 + ACVR2A	5.27053	28.3698	4.72439	30.6963	Cytokine
GDF11 / TGFBR1 + ACVR2B	5.27053	28.3698	4.72439	30.6963	Cytokine
GDF5 / BMPR1A + ACVR2A	1.40246	1.87529	3.24048	1.99917	Cytokine
GDF5 / BMPR1A + ACVR2B	1.40246	1.87529	3.24048	1.99917	Cytokine
GDF5 / BMPR1A + BMPR2	1.40246	1.87529	3.24048	1.99917	Cytokine
GDF9 / TGFBR1 + BMPR2	6.90032	35.8335	8.32359	23.1034	Cytokine
GPI / AMFR	77.8941	25.8836	55.7566	17.952	Other
GRN / SORT1	61.5313	46.9171	60.6309	48.267	Other
GRN / TNFRSF1A	21.5038	69.9817	25.6532	52.5855	Cytokine
GRN / TNFRSF1B	39.8633	63.4655	38.7225	59.5587	Cytokine
HBEGF / ERBB2	15.363	28.9937	5.47978	47.8581	Growth factor
HSPG2 / ITGB1 + ITGA2	12.2792	8.35128	11.0386	3.56406	ECM interaction
ICAM1 / SPN	38.8047	53.6132	36.4252	47.3711	Other
ICAM5 / IL6R	18.8037	38.3311	17.8667	30.0089	Cytokine
ICAM5 / ISLR2	16.744	9.78881	9.81288	18.2969	Cell adhesion
ICAM5 / ITGAL + ITGB2	11.8741	5.70933	10.9626	17.5777	Cell adhesion
ICAM5 / NEO1	57.6441	37.8188	41.7771	35.4057	Cell adhesion
ICAM5 / PRTG	68.3352	37.7078	53.2005	34.4274	Other
ICOSLG / CD28	4.07141	7.92951	19.7523	6.37502	Checkpoint
IGFBP7 / IL6R	6.45649	7.20282	9.15406	6.37886	Cytokine
IGFBP7 / ISLR2	5.74926	1.83942	5.02766	3.88929	Growth factor
IGFBP7 / NEO1	19.7928	7.10656	21.4046	7.52603	Growth factor
IGFBP7 / PRTG	23.4637	7.0857	27.2575	7.31808	Other
IL13 / IL13RA1 + IL4R	4.7383	9.9037	10.0678	5.05205	Cytokine
IL13 / IL13RA2	8.13031	9.19147	15.9107	3.58108	Cytokine
IL15 / IL15RA + IL2RB + IL2RG	2.52069	7.7111	3.77974	15.1535	Cytokine
IL17B / IL17RB	10.4819	0	0	1.65164	Cytokine
IL17C / IL17RA + IL17RE	20.8276	15.0738	8.55068	9.61974	Cytokine
IL17F / IL17RA + IL17RC	32.8949	34.3747	27.3003	48.9639	Cytokine
IL18 / IL18R1 + IL18RAP	27.2451	3.44809	4.0143	5.88151	Cytokine
IL1RAP / PTPRS	44.3793	36.5522	36.9301	43.7632	Cell adhesion
IL1RAPL2 / FGFR3	2.86491	32.6452	0	4.22985	Growth factor
IL1RAPL2 / PTPRS	7.92745	23.2311	0	5.39393	Cell adhesion
IL20 / IL22RA1 + IL20RB	32.5709	25.752	27.0911	49.523	Cytokine
IL24 / IL22RA1 + IL20RB	11.9162	19.8778	6.93571	38.5153	Cytokine
IL25 / IL17RB	5.51563	0	0	21.5994	Cytokine
IL27 + IL12A / IL27RA + IL12RB2	23.3043	13.0379	9.56997	10.5995	Cytokine
IL33 / IL1RL1 + IL1RAP	13.504	57.8566	8.6301	46.4625	Cytokine
IL34 / CSF1R	4.87473	11.5495	7.73057	9.7193	Cytokine
IL34 / PTPRZ1	6.62431	22.477	5.28106	11.3328	Other
IL34 + CSF1 / CSF1R	5.16046	9.55343	6.75811	12.4008	Cytokine
IL6 / IL6R + IL6ST	5.55139	12.2789	2.41182	23.8145	Cytokine
IL7 / IL7R + IL2RG	0.29587	7.48763	2.08475	16.7981	Cytokine
INHBA / ACVR1B + ACVR2A	1.20895	18.421	0	15.2607	Cytokine
INHBA / ACVR1B + ACVR2B	1.20895	18.421	0	15.2607	Cytokine
INHBA + INHBB / ACVR1B + ACVR2A	2.19479	23.6646	0	20.9891	Cytokine
INHBA + INHBB / ACVR1B + ACVR2B	2.19479	23.6646	0	20.9891	Cytokine
INHBB / ACVR1B + ACVR2A	3.98453	30.4007	2.48297	28.8677	Cytokine
INHBB / ACVR1B + ACVR2B	3.98453	30.4007	2.48297	28.8677	Cytokine
ITGA5 + ITGB1 / ADGRE5	48.0228	45.7937	45.5898	55.749	Cell adhesion
ITGAV + ITGB3 / ADGRA2	12.3612	25.3657	4.63313	29.2248	Cell adhesion
ITGAV + ITGB3 / ADGRE5	39.8508	54.2311	51.7652	62.2469	Cell adhesion
JAG1 / CD46	22.9288	4.58778	11.5654	12.6652	Other
JAG1 / NOTCH2	7.57133	23.6564	10.4983	23.0878	Notch pathway
JAG1 / NOTCH3	0.99495	2.20259	9.2123	0	Notch pathway
JAG1 / NOTCH4	8.26551	14.7441	18.7898	16.4738	Notch pathway
JAG1 / VASN	5.83964	28.7256	12.3167	33.3281	Other
JAG2 / NOTCH2	17.6572	44.0059	21.4234	37.0703	Notch pathway
JAG2 / NOTCH3	2.32034	4.09728	18.7991	0	Notch pathway
JAG2 / NOTCH4	19.2761	27.427	38.3434	26.4506	Notch pathway
JAG2 / VASN	13.6187	53.4356	25.1341	53.5122	Other
KITLG / KIT	2.80796	30.3178	3.0852	45.1681	Cytokine
LGALS1 / LGALS1	39.4589	8.14084	39.4589	8.14084	Other
LGALS3 / LAG3	39.7312	9.14521	16.9688	11.1573	Checkpoint
LIF / LIFR + IL6ST	10.6092	33.4927	7.45038	48.1433	Cytokine
LPAR1 / ADGRE5	18.7248	55.5805	19.6867	66.952	Other
LRFN1 / PTPRS	0	14.7804	0	22.8377	Cell adhesion
LRFN2 / PTPRS	23.7346	8.84676	0	5.1948	Cell adhesion
LRFN4 / PTPRS	54.1554	34.1466	33.8966	46.2458	Cell adhesion
LRPAP1 / LDLR	26.8516	25.4958	17.0531	18.0786	Other
LRPAP1 / LRP8	27.3986	21.6824	14.5959	13.4966	Other
LRPAP1 / SORT1	61.4307	24.1142	57.6726	17.0358	Other
LTA / TNFRSF1A	0	20.5112	18.5974	14.5477	Cytokine
LTA / TNFRSF1B	0	18.6014	28.0719	16.4768	Cytokine
LTF / IL6R	1.58034	22.0222	7.29705	15.9259	Cytokine
LTF / ISLR2	1.40723	5.62393	4.00774	9.71027	Growth factor
LTF / NEO1	4.84463	21.7279	17.0624	18.79	Other
LTF / PRTG	5.74314	21.6641	21.728	18.2708	Other
MADCAM1 / ITGB7 + ITGA4	8.65677	1.07346	5.34745	0.806548	Cell adhesion
MCAM / MCAM	1.83973	0	1.83973	0	Cell adhesion
MDK / LRP1	23.6384	6.88375	22.0845	3.86562	Other
MDK / NOTCH2	8.80184	15.3028	10.4044	3.85203	Notch pathway
MDK / SDC4	19.0584	21.7686	19.162	5.82631	Cell adhesion
MIF / CD74	17.0609	4.14294	0	0.737497	Cytokine
MMP2 / ITGAV + ITGB3	12.4814	18.4382	4.04749	13.5208	Cell adhesion
MPZL1 / MPZL1	47.0879	39.6981	47.0879	39.6981	Other
MST1 / MST1R	28.429	17.0551	26.2147	16.4982	Growth factor
MSTN / ACVR1B + ACVR2B	0	40.4721	1.93753	5.54242	Cytokine
MSTN / TGFBR1 + ACVR2B	0	25.9692	1.05	4.31939	Cytokine
NECTIN3 / TIGIT	10.1115	36.6684	13.1875	29.1514	Checkpoint
NRG1 / ERBB3	13.4308	58.3895	15.7455	56.3376	Growth factor
NRG1 / ERBB3 + ERBB2	20.6638	57.5489	23.5103	60.344	Growth factor
NRG2 / ERBB3	17.9157	46.1393	15.417	34.3137	Growth factor
NRN1 / CD36	7.5678	18.0525	8.90914	12.3672	Other
OMG / PTPRS	14.0022	0.777201	40.7262	1.79082	Cell adhesion
OMG / PTPRU	11.7347	1.04141	30.3799	2.03885	Other
OSM / LIFR + IL6ST	7.30265	13.5071	3.80782	21.8021	Cytokine
OSM / OSMR + IL6ST	9.82661	15.1273	5.47917	24.578	Cytokine
PDGFA / PDGFRA	16.2839	50.5574	13.1193	54.2039	Cytokine
PDGFC / PDGFRA	6.84203	26.6741	4.1163	38.7488	Cytokine
PGF / FLT1	10.7956	15.2606	1.62075	34.029	Growth factor
PGF / FLT1 + KDR	10.7956	15.2606	1.62075	34.029	Growth factor
PGF / NRP1	12.1346	24.6275	2.73732	38.2639	Growth factor
PGF / NRP2	20.5735	27.8811	3.31997	45.9361	Growth factor
PI16 / TNFRSF21	3.401	18.594	8.88514	3.88769	Cytokine
PLAU / PLAUR	40.5952	23.7088	37.7843	30.4272	Other
PLAUR / ITGAV + ITGB3	39.9623	30.9689	26.7116	28.9427	Cell adhesion
PLAUR / ITGAV + ITGB5	47.1675	30.025	37.402	28.4798	Cell adhesion
PLAUR / ITGB1 + ITGA4	31.574	25.1025	24.8558	19.8733	Cell adhesion
PLTP / ABCA1	14.8856	20.3712	14.8046	24.3774	Other
PRG4 / TLR2	0.973075	0	11.1188	1.4498	Innate immune
PRG4 / TLR4	0.465497	0	9.1398	0.934495	Innate immune
PRNP / ADGRG6	25.3895	59.4832	22.3802	53.4204	Other
PROS1 / AXL	56.1383	42.162	58.6716	50.0795	Other
PROS1 / MERTK	34.323	58.4156	30.5452	65.2251	Other
PROS1 / TYRO3	37.8358	25.4922	45.9539	38.0988	Other
PTHLH / PTH1R	1.99696	0	0	3.81735	Other
PTPRM / PTPRM	75.0853	54.311	75.0853	54.311	Cell adhesion
RARRES2 / CCRL2	5.66614	26.8598	9.35187	9.65051	Chemokine
RELN / LRP8	0	0	0.930117	3.87316	Other
S100A8 / TLR4	2.29117	0	1.06532	0	Innate immune
SDC1 / ADGRA2	20.0932	26.674	4.98987	30.293	Other
SEMA3A / NRP1	0	17.1494	3.1003	23.1063	Other
SEMA3A / NRP1 + PLXNA1	0	19.059	4.01786	27.7642	Other
SEMA3A / NRP1 + PLXNA1 + PLXNA4	0	18.6209	4.39075	27.4808	Other
SEMA3A / NRP1 + PLXNA2	0	17.1494	3.1003	23.1063	Other
SEMA3A / NRP1 + PLXNA3	0	17.1494	3.1003	23.1063	Other
SEMA3A / NRP1 + PLXNA4	0	17.4592	4.03195	24.9416	Other
SEMA3B / PLXNA4 + PLXNA2 + NRP1	18.6949	26.0516	17.7964	18.5515	Other
SEMA3B / PLXNA4 + PLXNA2 + NRP2	24.3424	27.719	19.5991	20.3265	Other
SEMA3C / NRP1 + PLXND1	11.7675	29.9948	18.5622	28.5055	Other
SEMA3C / NRP2	18.7468	54.2615	20.9319	56.5135	Other
SEMA3E / PLXND1	11.0184	13.4671	10.8567	14.7742	Other
SEMA3F / NRP2	24.5258	21.5292	10.8372	23.3852	Other
SEMA3G / NRP2 + PLXND1	7.53101	12.8428	23.5834	10.1143	Other
SEMA4B / DCBLD2	19.0112	57.9069	11.3701	72.5865	Other
SEMA4C / PLXNB2	16.6747	26.4508	21.7916	45.9081	Other
SEMA4D / CD72	0	18.2896	0	6.37795	Other
SEMA4D / PLXNB1	0	3.2261	0	0	Other
SEMA4D / PLXNB1 + ERBB2	0	9.57222	0	0	Other
SEMA4D / PLXNB1 + MET	0	8.21504	0	0	Other
SEMA4D / PLXNB2	0	16.4808	0	8.36813	Other
SEMA4D / PLXNB3	0	13.7545	0	5.05127	Other
SEMA6A / NRP1 + PLXNA2	6.94853	45.6101	13.7283	38.698	Other
SEMA6A / PLXNA4	13.4621	47.2731	23.2188	45.0895	Other
SEMA6B / PLXNA4	40.0188	55.2046	39.4282	55.0701	Other
SEMA6D / PLXNA1 + KDR	38.9045	63.3365	29.8387	52.5952	Other
SEMA7A / ITGB1 + ITGA1	17.8341	42.3	17.5462	30.2123	Cell adhesion
SEMA7A / PLXNC1	18.3183	23.8138	14.9749	17.6796	Other
SERPINE1 / LRP1	21.8271	16.2315	14.7006	38.0529	Cell adhesion
SERPINF1 / PLXDC1	16.924	13.1102	6.73718	24.0783	Other
SHANK2 / ADGRL1	37.7075	34.1666	22.1345	34.5483	Other
SLAMF6 / SLAMF6	14.6366	22.2421	14.6366	22.2421	Other
SLIT1 / ROBO2	12.4303	0	3.40077	2.78955	Other
SPON2 / ITGB1 + ITGA4	21.4632	26.5429	15.454	11.0138	Cell adhesion
SPON2 / ITGB1 + ITGA5	23.9246	29.3275	20.0136	13.5446	Cell adhesion
SPP1 / CD44	16.1371	38.5566	11.313	32.8048	Other
SPP1 / ITGAV + ITGB3	18.9685	40.3992	9.1337	41.1316	Cell adhesion
SPP1 / ITGB1 + ITGA4	14.9869	32.7464	8.49914	28.2427	Cell adhesion
SPP1 / ITGB1 + ITGA5	16.7056	36.182	11.0067	34.7323	Cell adhesion
SPP1 / ITGB1 + ITGA8	6.63969	31.5387	2.16295	27.8974	Cell adhesion
SPP1 / ITGB1 + ITGA9	5.79863	18.6385	3.77793	9.61859	Cell adhesion
SPP1 / ITGB1 + ITGAV	16.8606	36.3721	8.81071	34.0833	Cell adhesion
SPP1 / ITGB5 + ITGAV	22.3885	39.1679	12.7892	40.4737	Cell adhesion
TAX1BP3 / ADGRB2	53.5616	47.6118	64.8397	46.8834	Other
TENM1 / ADGRL1	0	2.58918	0	9.01494	Other
TENM1 / ADGRL2	0	2.02567	0	8.04884	Other
TENM4 / ADGRL1	36.6632	47.8621	29.9223	35.6062	Other
TENM4 / ADGRL2	5.84955	37.4455	8.70558	31.7904	Other
TFPI / SDC4	33.1157	65.339	24.304	52.9888	Cell adhesion
TGFA / ERBB2	16.7475	50.205	16.4525	57.2743	Growth factor
TGFB1 / TGFBR1 + ACVR1	16.9753	26.6035	14.2273	16.9422	Cytokine
TGFB1 / TGFBR1 + TGFBR2	12.3091	21.6384	8.73453	13.9703	Cytokine
TGFB1 / VASN	14.3978	30.0432	19.8262	20.3539	Other
TGFB2 / TGFBR1 + ACVR1	5.892	8.14364	11.8777	17.4968	Cytokine
TGFB2 / TGFBR1 + TGFBR2	4.27239	6.62376	7.29203	14.4276	Cytokine
TGFB3 / TGFBR1 + ACVR1	8.13799	44.5092	10.3721	48.4477	Cytokine
TGFB3 / TGFBR1 + TGFBR2	5.90099	36.2022	6.36767	39.9493	Cytokine
TGM2 / ADGRG1	35.1549	25.8488	39.0136	26.8044	Other
THBS1 / SDC4	10.5896	20.23	5.01934	30.2174	ECM interaction
THPO / MPL	0	3.21712	11.5999	4.5935	Cytokine
TIMP1 / CD63 + ITGB1	37.3437	13.9518	27.1822	11.9282	Cell adhesion
TIMP1 + MMP9 / LRP1	35.9988	6.20473	21.336	15.0907	Other
TIMP2 / ITGA3 + ITGB1	40.2219	30.2615	34.9462	28.6381	Cell adhesion
TNC / ITGB1 + ITGA7	24.9009	15.762	23.5661	7.3239	Cell adhesion
TNC / PTPRZ1	15.462	19.4745	17.0547	5.9192	Other
TNC / SDC4	26.5917	22.7013	29.227	9.84171	Cell adhesion
TNF / TNFRSF1A	3.67807	15.141	0	2.03437	Cytokine
TNF / TNFRSF1B	6.81833	13.7312	0	2.30414	Cytokine
TNFSF13B / TNFRSF13C	39.1059	3.01837	4.66217	3.5609	Cytokine
TNFSF18 / TNFRSF18	7.57005	1.52834	9.87085	10.0138	Checkpoint
TNFSF4 / TNFRSF4	7.55938	6.37222	6.52942	21.5539	Checkpoint
TNFSF9 / TNFRSF9	42.3647	29.3077	41.4683	33.376	Checkpoint
TSPAN1 / ITGA6 + ITGB1	30.4314	41.7702	21.4119	40.0243	Cell adhesion
TXLNA / STX1A	60.0104	27.921	67.5488	34.481	Cytokine
TXLNA / STX3	10.2327	53.4831	20.8439	39.8861	Cytokine
TXLNA / STX4	57.6794	23.9305	73.0251	34.6412	Cytokine
VCAN / CD44	26.3563	40.0892	26.5211	42.3036	ECM interaction
VCAN / TLR2	7.72213	46.9994	12.1639	49.4354	Innate immune
VEGFA / FLT1	9.08071	28.9266	7.4406	32.5716	Growth factor
VEGFA / FLT1 + KDR	9.08071	28.9266	7.4406	32.5716	Growth factor
VEGFA / NRP1	10.207	46.6815	12.5666	36.6252	Growth factor
VEGFA / NRP2	17.3053	52.8487	15.2414	43.9688	Growth factor
VEGFB / FLT1	22.4046	19.477	16.0113	18.2359	Growth factor
VEGFB / FLT1 + KDR	22.4046	19.477	16.0113	18.2359	Growth factor
VEGFB / NRP1	25.1834	31.4319	27.0418	20.5054	Growth factor
VEGFC / FLT4	15.7105	6.97003	5.07343	8.40504	Growth factor
VEGFC / NRP2	15.6218	44.1729	10.3345	46.0408	Growth factor
VEGFD / FLT4	10.741	1.93294	5.43541	5.44855	Growth factor
WNT2B / FZD4 + LRP5	3.12251	5.80424	11.5979	4.09144	Wnt pathway
WNT2B / FZD4 + LRP6	1.51712	5.31385	6.38959	3.28943	Wnt pathway
WNT5B / FZD1 + LRP5	13.4217	50.7029	6.8347	41.5047	Wnt pathway
WNT5B / FZD1 + LRP6	6.52115	46.4191	3.76541	33.3689	Wnt pathway
WNT5B / FZD2 + LRP5	17.701	47.9432	8.75391	40.877	Wnt pathway
WNT5B / FZD2 + LRP6	8.60034	43.8926	4.82275	32.8642	Wnt pathway
WNT5B / FZD4 + LRP5	13.4742	36.3595	4.5215	32.1629	Wnt pathway
WNT5B / FZD4 + LRP6	6.54664	33.2876	2.49101	25.8583	Wnt pathway
WNT5B / FZD5 + LRP5	18.6439	41.1998	6.96271	36.0324	Wnt pathway
WNT5B / FZD5 + LRP6	9.05846	37.7189	3.83593	28.9693	Wnt pathway
WNT5B / FZD7 + LRP5	14.727	36.7641	6.8868	33.6182	Wnt pathway
WNT5B / FZD7 + LRP6	7.15537	33.658	3.79411	27.0282	Wnt pathway
WNT7B / ADGRA2 + RECK + FZD5 + LRP5	14.4973	13.306	9.98476	12.1181	Wnt pathway
WNT7B / ADGRA2 + RECK + FZD5 + LRP6	8.95979	12.5455	6.71016	10.4777	Wnt pathway
WNT7B / FZD1 + LRP5	12.1682	21.266	18.2684	16.5712	Wnt pathway
WNT7B / FZD1 + LRP6	5.91213	19.4693	10.0645	13.3229	Wnt pathway
WNT7B / FZD2 + LRP5	16.0479	20.1086	23.3983	16.3206	Wnt pathway
WNT7B / FZD2 + LRP6	7.79713	18.4096	12.8907	13.1214	Wnt pathway
WNT7B / FZD4 + LRP5	12.2158	15.2501	12.0855	12.8414	Wnt pathway
WNT7B / FZD4 + LRP6	5.93524	13.9616	6.6582	10.3242	Wnt pathway
WNT7B / FZD5 + LRP5	16.9027	17.2802	18.6106	14.3863	Wnt pathway
WNT7B / FZD5 + LRP6	8.21247	15.8202	10.253	11.5663	Wnt pathway
WNT7B / FZD7 + LRP5	13.3517	15.4198	18.4077	13.4224	Wnt pathway
WNT7B / FZD7 + LRP6	6.48712	14.117	10.1413	10.7913	Wnt pathway
WNT8B / FZD5 + LRP5	0	6.58629	21.4819	2.6207	Wnt pathway
WNT8B / FZD5 + LRP6	0	6.02983	11.8349	2.10698	Wnt pathway
WNT9A / FZD1 + LRP5	8.83298	47.14	11.4942	41.5632	Wnt pathway
WNT9A / FZD1 + LRP6	4.29165	43.1572	6.33244	33.4159	Wnt pathway
WNT9A / FZD4 + LRP5	8.86751	33.8045	7.60399	32.2083	Wnt pathway
WNT9A / FZD4 + LRP6	4.30842	30.9485	4.18923	25.8947	Wnt pathway
WNT9A / FZD5 + LRP5	12.2698	38.3047	11.7095	36.0832	Wnt pathway
WNT9A / FZD5 + LRP6	5.96148	35.0684	6.45104	29.0101	Wnt pathway
WNT9A / FZD9 + LRP5 + EGFR	12.1531	26.0267	13.7583	20.5407	Wnt pathway
WNT9A / FZD9 + LRP6 + EGFR	5.90479	23.8278	7.57977	16.5142	Wnt pathway
