## Supplementary material for "Contact-dependent regulation of UV-B/C-induced cell fate by neighbouring intact cells": Table S6

### Sheet: Title
Article title: Contact-dependent regulation of UV-B/C-induced cell fate by neighbouring intact cells
Authors: Jelena Budimir, Nikola Pavlović, Andrea Gelemanović, Vanda Juranić-Lisnić, Milena Ninković, Swetlana Sperling, Miroslav Radman, Katarina Trajkovic
Table S6 ICELLNET communication score difference between of ligand-receptor genes from and to the test cells in monoculture vs. co-culture

### Sheet: top 10%
Ligand / Receptor	delta out (test cells to monoculture vs. test cells to co-culture)	direction	Family				Ligand / Receptor	delta in (monoculture to test cells vs. co-culture to test cells)	direction	Family
GPI / AMFR	52.0105	up	Other				SEMA4B / DCBLD2	61.2163	down	Other
GRN / TNFRSF1A	48.4778	down	Cytokine				CELSR2 / CELSR2	47.9559	down	Other
CELSR2 / CELSR2	47.9559	down	Other				LPAR1 / ADGRE5	47.2653	down	Adhesion GPCR
NRG1 / ERBB3	44.9587	down	Growth factor				ANGPT2 / ITGA5 + ITGB1	45.6958	up	Cell adhesion
IL33 / IL1RL1 + IL1RAP	44.3526	down	Cytokine				FAM3C / LIFR	45.405	down	Cytokine
TXLNA / STX3	43.2503	down	Cytokine				PGF / NRP2	42.6161	down	Growth factor
MSTN / ACVR1B + ACVR2B	40.4721	down	Cytokine				HBEGF / ERBB2	42.3783	down	Growth factor
WNT5B / FZD1 + LRP6	39.8979	down	Wnt pathway				KITLG / KIT	42.0829	down	Cytokine
JAG2 / VASN	39.8169	down	Other				EFNA4 / EPHA2	41.3863	down	Growth factor
EFNA2 / EPHA2	39.359	down	Growth factor				PDGFA / PDGFRA	41.0846	down	Cytokine
VCAN / TLR2	39.2773	down	Innate immune				TGFA / ERBB2	40.8218	down	Growth factor
SEMA4B / DCBLD2	38.8957	down	Other				LIF / LIFR + IL6ST	40.6929	down	Cytokine
WNT9A / FZD1 + LRP6	38.8656	down	Wnt pathway				LRPAP1 / SORT1	40.6368	up	Other
EFNA5 / EPHA2	38.7954	down	Growth factor				NRG1 / ERBB3	40.592	down	Growth factor
SEMA6A / NRP1 + PLXNA2	38.6615	down	Other				EFNA3 / EPHA2	40.4321	down	Growth factor
WNT9A / FZD1 + LRP5	38.307	down	Wnt pathway				EFNA1 / EPHA2	40.067	down	Growth factor
EFNA1 / EPHA2	38.1626	down	Growth factor				FLRT1 / ADGRL1	40.0186	up	Adhesion GPCR
LRPAP1 / SORT1	37.3164	up	Other				OMG / PTPRS	38.9354	up	Cell adhesion
WNT5B / FZD1 + LRP5	37.2812	down	Wnt pathway				TXLNA / STX4	38.3838	up	Cytokine
NRG1 / ERBB3 + ERBB2	36.8851	down	Growth factor				TGFB3 / TGFBR1 + ACVR1	38.0756	down	Cytokine
LPAR1 / ADGRE5	36.8557	down	Adhesion GPCR				FSTL1 / DIP2A	37.9678	down	Other
VEGFA / NRP1	36.4746	down	Growth factor				IL33 / IL1RL1 + IL1RAP	37.8324	down	Cytokine
TGFB3 / TGFBR1 + ACVR1	36.3712	down	Cytokine				COL8A1 / DDR1	37.8246	down	ECM interaction
GDF11 / ACVR1B + ACVR2B	36.3317	down	Cytokine				GPI / AMFR	37.8047	up	Other
GDF11 / ACVR1B + ACVR2A	36.3317	down	Cytokine				VCAN / TLR2	37.2715	down	Innate immune
TNFSF13B / TNFRSF13C	36.0876	up	Cytokine				NRG1 / ERBB3 + ERBB2	36.8337	down	Growth factor
DCN / TLR2	35.8132	down	Innate immune				EFNA5 / EPHA2	36.3791	down	Growth factor
VEGFA / NRP2	35.5434	down	Growth factor				VEGFC / NRP2	35.7063	down	Growth factor
SEMA3C / NRP2	35.5147	down	Other				SEMA3C / NRP2	35.5816	down	Other
WNT5B / FZD2 + LRP6	35.2923	down	Wnt pathway				PGF / NRP1	35.5266	down	Growth factor
BGN / TLR2	35.1115	down	Innate immune				CCL27 / CCR10	35.518	up	Chemokine
PDGFA / PDGFRA	34.2735	down	Cytokine				EFNA2 / EPHA2	34.842	down	Growth factor
PRNP / ADGRG6	34.0937	down	Adhesion GPCR				FLRT3 / ADGRL1	34.7863	down	Adhesion GPCR
BGN / TLR4	33.9994	down	Innate immune				PROS1 / MERTK	34.6799	down	Other
EFNA4 / EPHA2	33.9973	down	Growth factor				WNT5B / FZD1 + LRP5	34.67	down	Wnt pathway
SEMA6A / PLXNA4	33.811	down	Other				PDGFC / PDGFRA	34.6325	down	Cytokine
CXCL16 / CXCR6	33.7719	up	Chemokine				CCL5 / SDC1	34.2645	up	Cell adhesion
TXLNA / STX4	33.7489	up	Cytokine				TGFB3 / TGFBR1 + TGFBR2	33.5816	down	Cytokine
TGFA / ERBB2	33.4575	down	Growth factor				ADAM9 / ITGAV + ITGB5	33.1995	down	ECM interaction
COL8A1 / ITGB1 + ITGA1	33.3062	down	ECM interaction				FLRT3 / ADGRL2	33.1773	down	Adhesion GPCR
FAM3C / LIFR	33.2803	down	Cytokine				TXLNA / STX1A	33.0678	up	Cytokine
DCN / TLR4	32.7264	down	Innate immune				PGF / FLT1 + KDR	32.4082	down	Growth factor
TFPI / SDC4	32.2234	down	Cell adhesion				PGF / FLT1	32.4082	down	Growth factor
TXLNA / STX1A	32.0894	up	Cytokine				ADAM9 / ITGAV + ITGB1	32.2873	down	ECM interaction
TENM4 / ADGRL2	31.596	down	Adhesion GPCR				WNT5B / FZD2 + LRP5	32.1231	down	Wnt pathway
COL6A3 / ITGB1 + ITGA1	31.4388	down	ECM interaction				SPP1 / ITGAV + ITGB3	31.9979	down	Cell adhesion

### Sheet: top 10 UP ligand receptor pairs
Ligand / Receptor	delta out (green to feeder)	direction	Family
GPI / AMFR	52.0105	up	Other
LRPAP1 / SORT1	37.3164	up	Other
TNFSF13B / TNFRSF13C	36.0876	up	Cytokine
CXCL16 / CXCR6	33.7719	up	Chemokine
TXLNA / STX4	33.7489	up	Cytokine
Ligand / Receptor	delta in (feeder to green)	direction	Family
ANGPT2 / ITGA5 + ITGB1	45.6958	up	Cell adhesion
FLRT1 / ADGRL1	40.0186	up	Adhesion GPCR
OMG / PTPRS	38.9354	up	Cell adhesion
CCL27 / CCR10	35.518	up	Chemokine
CCL5 / SDC1	34.2645	up	Cell adhesion
